# Intersection of Regulatory Analysis and Signature Reversion Uncovers Therapeutic Drugs and Targets for *SETBP1*-HD

**DOI:** 10.64898/2026.05.21.726884

**Authors:** Elizabeth J. Wilk, Sasha Taluri, Tabea M. Soelter, Brittany N. Lasseigne

## Abstract

**Background:** *SETBP1* haploinsufficiency disorder (*SETBP1*-HD) is a neurodevelopmental condition characterized by developmental delay, speech apraxia, motor deficits, and autism spectrum disorder (ASD), caused by deficiency of the transcription factor (TF) SETBP1. Since current management is limited to symptomatic relief, we defined a robust consensus molecular signature for *SETBP1*-HD and prioritized drugs that converge with SETBP1 regulatory targets.

**Methods:** We performed a meta-analysis of three independent transcriptomic datasets derived from *in vitro* models of *SETBP1* deficiency. Using Robust Rank Aggregation (RRA), we overcame transcriptomic heterogeneity to establish a *SETBP1*-HD consensus signature. We integrated this signature with known and spatio-temporal-aware SETBP1 interactions to prioritize key regulatory and drug targets. Finally, we screened the LINCS L1000 drug perturbation database for compounds capable of reversing the consensus *SETBP1*-HD gene signature.

**Results:** Our regulatory analysis yielded potential, critical therapeutic windows, while our consensus analysis identified *LIN28A* (a key regulator of developmental timing) and *SPON1* ( F-spondin) as novel, robustly upregulated targets across models. *LIN28A* provides a potential mechanism for the dysregulated neurogenesis and progenitor proliferation observed in patient-derived cells, while *SPON1* links molecular dysfunction to motor and connectivity deficits seen in patients. Our *in silico* drug repurposing screens prioritized celecoxib and buspirone as top therapeutic candidates. Mechanistically, celecoxib targets the prioritized *SETBP1* regulatory target COX-2 (*PTGS2*) to mitigate neuroinflammation, while the potent neuromodulator buspirone chemically stabilizes vulnerable circuits to correct the underlying neurotransmitter imbalance driven by *SETBP1* loss.

**Limitations:** This study relies on *in silico* consensus modeling derived from cell culture and animal models. While robust statistical thresholds were applied, the therapeutic efficacy of the identified candidates on behavioral phenotypes—specifically motor deficits and speech apraxia—requires *in vivo* validation. Additionally, the specific contribution of *LIN28A* to the ASD phenotype warrants further functional characterization.

**Conclusions:** We defined a unified molecular mechanism for *SETBP1*-HD, in which dosage deficiency leads to a delayed neurogenic state driven by *LIN28A*, coupled with connectivity defects driven by *SPON1,* ultimately resulting in a destabilized excitation/inhibition balance. We identify celecoxib and buspirone as top therapeutic candidates, offering an immediate translational pathway to address the core neurodevelopmental, circuitry, and motor challenges associated with *SETBP1-*HD variants.
