## Additional file 5 for "Intersection of Regulatory Analysis and Signature Reversion Uncovers Therapeutic Drugs and Targets for *SETBP1*-HD"

### Sheet: postnatal_gtex_sex_results (1)
SMTS	AGE	Male_N	Female_N	P_Value	FDR
Stomach	60-69	63	44	0.0206659	0.509275
Brain	70-79	139	31	0.0337784	0.509275
Muscle	60-69	191	82	0.0374275	0.509275
Small Intestine	60-69	29	18	0.0501533	0.509275
Muscle	50-59	176	85	0.057519	0.509275
Muscle	40-49	71	50	0.0591523	0.509275
Blood Vessel	60-69	292	147	0.0624303	0.509275
Muscle	20-29	48	23	0.06268	0.509275
Esophagus	70-79	27	15	0.0831849	0.554505
Heart	50-59	226	99	0.0853085	0.554505
Esophagus	50-59	355	159	0.100675	0.564542
Heart	40-49	85	45	0.104223	0.564542
Esophagus	40-49	167	120	0.128019	0.640093
Stomach	50-59	107	53	0.142034	0.647461
Blood	70-79	24	10	0.156376	0.647461
Muscle	30-39	46	18	0.171851	0.647461
Kidney	60-69	32	11	0.177015	0.647461
Small Intestine	50-59	46	23	0.179297	0.647461
Heart	30-39	25	17	0.209254	0.690354
Lung	70-79	18	4	0.217083	0.690354
Blood Vessel	70-79	26	10	0.223038	0.690354
Heart	60-69	247	101	0.291767	0.862038
Heart	70-79	23	10	0.317837	0.869049
Blood	40-49	107	67	0.325367	0.869049
Blood	60-69	238	121	0.334249	0.869049
Small Intestine	Pediatric	14	10	0.364096	0.910241
Small Intestine	30-39	17	9	0.388496	0.921872
Brain	20-29	45	27	0.402324	0.921872
Blood	50-59	244	114	0.411297	0.921872
Blood Vessel	20-29	75	39	0.441008	0.946836
Lung	20-29	22	13	0.46295	0.946836
Stomach	20-29	54	27	0.467627	0.946836
Kidney	40-49	7	3	0.494125	0.946836
Blood	20-29	73	34	0.514174	0.946836
Bladder	30-39	6	3	0.518605	0.946836
Lung	40-49	60	34	0.536768	0.946836
Esophagus	20-29	115	53	0.538968	0.946836
Small Intestine	20-29	22	13	0.57323	0.980525
Muscle	Pediatric	34	14	0.594008	0.98703
Esophagus	60-69	269	151	0.609356	0.98703
Esophagus	30-39	100	47	0.622588	0.98703
Muscle	70-79	20	8	0.665548	0.991638
Bladder	60-69	8	4	0.671125	0.991638
Stomach	Pediatric	10	3	0.672604	0.991638
Stomach	40-49	42	36	0.714483	0.991638
Bladder	50-59	15	8	0.722572	0.991638
Heart	20-29	20	15	0.726339	0.991638
Blood	30-39	70	28	0.732287	0.991638
Lung	30-39	32	12	0.802319	1
Blood Vessel	50-59	333	157	0.805045	1
Stomach	30-39	44	14	0.80622	1
Lung	Pediatric	25	10	0.84083	1
Small Intestine	40-49	29	16	0.858854	1
Brain	50-59	732	248	0.864275	1
Blood Vessel	40-49	143	94	0.880688	1
Brain	40-49	197	99	0.908329	1
Lung	50-59	150	61	0.931619	1
Kidney	50-59	33	8	0.934453	1
Bladder	20-29	6	6	0.936186	1
Blood Vessel	30-39	78	37	0.949875	1
Bladder	40-49	12	8	0.969229	1
Brain	60-69	1202	417	0.981427	1
Lung	60-69	132	66	0.982159	1
Brain	30-39	64	33	0.990887	1
Esophagus	Pediatric	13	5	1	1
